# A ChatGPT Assisted Reading Protocol for Undergraduate Research Students

**DOI:** 10.1101/2024.09.11.612473

**Authors:** Marcus Sambar, Gonzalo R. Vázquez, Anne V. Vázquez, Frank X. Vázquez

**Affiliations:** Department of Chemistry, St. John’s University, Queens, NY 11439, USA

**Keywords:** undergraduate research, reading, scientific literature, AI, ChatGPT

## Abstract

A major challenge for undergraduate students is reading scientific literature. This is especially true in biophysics, where many of the concepts may not have been covered in undergraduate courses. Students can become overwhelmed, which may lead to less overall engagement with the scientific literature. In response, we have developed a guided reading protocol that combines pre-reading strategies, structured notetaking, and ChatGPT to help students clarify unfamiliar concepts in an interactive way. To test the protocol, participants in this study were given an initial survey to determine their experience with reading scientific literature. After this they were given an abridged biophysics paper and the protocol. The ChatGPT transcripts were analyzed using open coding and the students were given a post-study survey. We found most students did not appear to regularly engage with the literature, possibly due to content barriers they encountered. Analyzing their transcripts, we observed that students asked for definitions, explanations, summaries, and simplifications. Overall, students reported that using ChatGPT was a positive experience and they expected to use ChatGPT in the future. From this work, we expect this new protocol may be a way to keep novice students from becoming discouraged when reading scientific papers and keep them engaged with the current literature.
