## Supplemental File 1 for "A ChatGPT Assisted Reading Protocol for Undergraduate Research Students"

### Sheet: Form Responses 1
What year are you in college?	How many years have you been working with your research mentor?	Does your research mentor spend time to teach you how to read scientific journal articles?	Have your science classes taught you to read scientific journal articles?	Do you feel confident reading primary scientific journal articles related to you research project?	Do you regularly read scientific journal articles related to your research project?	How many scientific journal articles do you read a month related to your research project?	How many scientific journal articles do you read a month for your science classes (not related to your research)?	When you read a scientific journal article, how do you generally approach it? You can select all that apply.	When you read a scientific journal article and come across an unfamiliar word, phrase, or concept, what do you do? Check all that apply.	If you have been taught strategies for reading scientific journal articles, what strategies were you taught?	What do you think is the most challenging part of reading scientific journal articles?
3rd year	1 - 2 years	5	5	4	2	3 - 4	3 - 4	I read it from beginning to end, I read the abstract, I jump around the article	I ask another student in my lab about it, I look it up online using a search engine such as Google, I look it up online using a large langauge model such as Chat GPT	Breaking the artcile down piece by piece. Not to overhighlight bits and pieces.	The vocabulary.
2nd year	1 - 2 years	4	1	4	3	1 - 2	0	I read it from beginning to end	I look it up online using a search engine such as Google, I look it up online using a large langauge model such as Chat GPT	I was taught to first read the abstract and skim through the article. Once you get the big picture of the article read it completely.	Understanding the figures and combining that information with the text. Some journals use a complex vocabulary of a topic that only professionals understand or sometimes they skip general explanations on a topic.
3rd year	1 - 2 years	2	1	2	1	0	0	I do not read scientific journal articles, I read the abstract	I skip it and keep reading		Deciphering advanced terminology and keeping up with the many abbreviated terms throughout the scientific journal article.
2nd year	1 - 2 years	2	1	1	1	0	0	I read it from beginning to end, I jump around the article	I look it up online using a search engine such as Google	In my high school science research class, we were told to highlight key ideas and take notes on the side as we read when we come across important ideas. If there were words we were unsure of the meaning for, we would highlight it in a different color so we know to look it up. We are also told to analyze the graphs because they are helpful in understanding the study.	The length of the article and the density of information makes it really hard to get the key idea and fully understand the study.
4th year	Less than 1 year	5	5	4	3	1 - 2	more than 4	I look at the figures first, I read the abstract, I jump around the article	I skip it and keep reading, I look it up online using a search engine such as Google	I have been taught to mainly focus on the abstract and look at the figures, as well as skim through the paper for any other possible useful information.	I believe the most challenging part of reading scientific journal articles is the writing. I feel often times certain words, phrases, data, and concepts are not thoroughly explained enough to the reader or it is expressed in a confusing and hard to understand way.
4th year	Less than 1 year	3	3	4	2	0	1 - 2	I read the abstract, I jump around the article	I look it up online using a search engine such as Google, I look it up online using a large langauge model such as Chat GPT	I have not been taught strategies to read them, only strategies to identify whether it’s a primary, peer-viewed journal article.	The language used can convolute and hinder the ability to understand the findings and conclusions.
3rd year	Less than 1 year	4	4	5	5	1 - 2	0	I read it from beginning to end, I look at the figures first, I read the abstract	I look it up online using a search engine such as Google, I look it up online using a large langauge model such as Chat GPT	Abstract, then Figures, then Methods and Results	Trying to follow the thought pattern of the author
2nd year	Less than 1 year	3	4	3	2	1 - 2	0	I do not read scientific journal articles	I skip it and keep reading, I look it up online using a search engine such as Google, I look it up online using a large langauge model such as Chat GPT	N/A	The use of field-specific vocabulary and the assumptions the author has as to the knowledge base of the reader makes it difficult to understand many of the terms and concepts used in the articles. As such, I tend to have to look up a lot of concepts and words while reading articles.
2nd year	1 - 2 years	4	2	3	3	1 - 2	0	I read it from beginning to end, I read the abstract	I ask another student in my lab about it, I look it up online using a search engine such as Google	I’ve been taught that reading scientific journals can feel like less of a chore if you go through the paper and look at the figures and titles for each section first!	I think the most challenging part of reading scientific journal articles is the language— it can be so specific and hard to understand if you’re not already very familiar with the topic.
Past 4th year		4	4	4	3	1 - 2	1 - 2	I read it from beginning to end, I read the abstract, I jump around the article	I ask my research mentor about it, I ask another student in my lab about it, I look it up online using a search engine such as Google		Knowing which information is important and related to your project
4th year	2 - 3 years	3	4	4	3	1 - 2	1 - 2	I read it from beginning to end	I ask my research mentor about it, I ask another student in my lab about it, I look it up online using a search engine such as Google, I look it up online using a large langauge model such as Chat GPT	Using figures to help understand the research. Using Chat GPT and Google to understand difficult aspects	Trying to understand all aspects of the chemistry and language of the article.
2nd year	Less than 1 year	3	2	3	1	0	0	I look at the figures first, I jump around the article	I skip it and keep reading, I look it up online using a search engine such as Google
4th year	1 - 2 years	2	1	3	2	1 - 2	0	I look at the figures first, I read the abstract, I jump around the article	I ask my research mentor about it, I ask another student in my lab about it, I look it up online using a search engine such as Google	I was not taught any strategy for reading scientific journals.	The most difficult part is knowing where to start, and being able to focus on information that is relevant to your research.
Past 4th year	Less than 1 year	2	4	4	2	1 - 2	more than 4	I look at the figures first, I read the abstract	I look it up online using a search engine such as Google, I look it up online using a large langauge model such as Chat GPT, I look it up in a textbook	I’ve been taught to read the abstract first because it will tell you the most important parts of the article. From there, if that helps I’ll look through the figures to see if anything helps/applies to me and I’ll read through the results and discussion.	I think the most challenging part is actually reading it through since the articles tend to be really dense and long.
