## Supplemental File 2 for "A ChatGPT Assisted Reading Protocol for Undergraduate Research Students"

### Sheet: Form Responses 1
Have you used a reading guide like the one given to you in this study before?	Prior to participating in this study, have you used ChatGPT before?	If you have used ChatGPT before participating in this study, what did you use it for?	When reading the abstract and introduction to the scientific journal article with ChatGPT, did you follow the procedure in the reading guide?	If you answered "I followed some parts but not others" in the previous question, please elaborate on what parts you did and did not follow:	When you used ChatGPT to help with unfamiliar words, phrases, or concepts, did you ask ChatGPT follow up or clarifying questions after your initial question?	What did you find to be the biggest benefit of using ChatGPT while reading the scientific journal article?	What did you find to be the biggest challenge of using ChatGPT while reading the scientific journal article?	Do you expect to use ChatGPT in the future when reading scientific journal articles? Why or why not?
No	Yes	Ideas for healthy dinner recipes.	I followed it exactly.		Never	Having unknown words be defined in the context of the article.	The responses were long so I would have preferred them to be more concise.	Yes because it helps to define unknown terms in the context of the article instead of having to apply the term to the context yourself.
Yes	Yes	When ChatGPT first came out with all of the craze, I first used it to give random prompts to try and see what the program's capabilities were. I've since used ChatGPT for a learning activity in one of my classes, and in my own time to create outlines and plans for personal projects.	I followed it exactly.		Once or twice	For me, I loved how ChatGPT provided additional relevant information while answering your question at the same time. It provides really thorough explanations and presents it in an easy-to-follow bulleted format.	I personally did not feel as though there were many challenges in using ChatGPT while reading the scientific journal, however, perhaps the biggest challenge that I encountered would be that the program sometimes repeats information that was already stated when answering a previous prompt.	I do expect to use ChatGPT in the future when reading scientific journal articles because it really does make the reading process much more easier, efficient, and effective. The program provides detailed, relevant, and real time explanations on questions and curiosities. It is also willing to word things differently and break down the information as much as necessary until you grasp the material.…
No	Yes	I use it to read scientific papers and to help me with coding at times.	I followed it exactly.	N/A	Never	The biggest benefit of using ChatGPT was not only being able to receive an answer, but also being able to tune how concise I wanted that answer to be. It’s also extremely helpful that I can ask a question in the context of a certain topic, and the computer will adjust accordingly.	The biggest challenge is figuring out how to ask ChatGPT what I want to know.	Yes! It’s extremely helpful in getting quick answers to questions that help me piece together the specifics of a paper I’m reading. Even if the question I happen to ask is not a vocabulary question, it’s helpful to get a better idea of the concepts I’m reading about.
No	Yes	I used it to help simplify scientific concepts so I can solidify my understanding of them for presentations and data analysis.	I followed it exactly.		Once or twice	It helped give me a simple definition of unfamiliar terms or concepts and also applied its importance to real life.	Sometimes ChatGPT would not understand what part of the text I am referring to and would repeat answers or would not answer the question at all.	Yes, I would use it because it does help break unfamiliar text down in a more palatable and digestible way and can be formatted for better context. It would take patience/intentional wording but it would be helpful nonetheless.
No	Yes	To ask questions that google did not help with.	I followed it exactly.		Never	Being able to get direct answers without having to find it on webpages	Having to set up everything	Yes, it is a helpful resourse that will only progress as time goes on
Yes	Yes	I mainly used it to ask concepts for some classes and for my work.	I did not follow it at all.		Never	It helped to clarify some concepts that i didnt know about coronavirus	To connect what the concept with the context of the paper	Yes, it is a great tool to make reading a journal easier
No	Yes	Explaining concepts, automating tasks, assistive writing.	I followed some parts but not others.	I did not take any notes on the side, anything I had a question about was asked to ChatGPT.	Sometimes	Explanation of concepts and unknown words.	The biggest challenge is not understanding the limitations of ChatGPT.	Yes, the biggest difference between using ChatGPT or other LLMs is that context can be provided to models, which helps in their explanation process. Looking up the definition of an unknown word helps read these articles, but having a tool that can provide that definition and explanations within the context of the article is far more beneficial and helps gain an overall better grasp of the article.
No	Yes	I used it for extra help in understanding concepts from class.	I followed it exactly.		Once or twice	The biggest benefit was having things broken down to me in a way that I could actually understand. I feel that when searching things up, it’s hard to find answers that actually explain without just reiterating what originally confused you.	NA	I think that I will use ChatGPT when reading scientific articles in the future as encouraged me to make sure I understand enough to summarize it while also gaining clarity on topics that I was unsure of.
No	Yes	School & personal use	I followed it exactly.		Sometimes	It made anything that I was unsure about very clear and understandable	Sometimes chat GPT gives too much information and misses the point of the qu. But in that case I just asked it to simplify its response	Yes. Chat is very helpful and makes reading scientific journal article much simpler
No	No		I followed it exactly.		Never	I liked that ChatGPT gave context and thorough explanations of the terms and concepts that I was confused on. This can be summed up as quick clarification.	I feel like the biggest challenge using ChatGPT was providing enough background so that my question could be answered fully, coupled with the fact that I had to guess if I was providing enough context for a prompt.	I'd would expect to use ChatGPT in the future because it takes plenty of the guesswork out of contextualizing certain procedures and terms when reading papers on a research topic I am not familiar with.
I don't know	Yes	I used it before in a prior class I believe that had asked me to used chat gbt to create a scenario	I followed it exactly.		Sometimes	It can give a better more understanding general idea than what might be on the article	Most of the time I would need to ask a further question to get a better answer	I could potentially use it in the future just to maybe a get a more easier understanding for an article
